# In search of disentanglement in tandem mass spectrometry datasets

**DOI:** 10.1101/2023.06.01.543126

**Authors:** Krzysztof Jan Abram, Douglas McCloskey

## Abstract

Generative modeling and representation learning of tandem mass spectrometry data aim to learn an interpretable and instrument-agnostic digital representation of metabolites directly from MS/MS spectra. Interpretable and instrument-agnostic digital representations would facilitate comparisons of MS/MS spectra between instrument vendors and enable better and more accurate queries of large MS/MS spectra databases for metabolite identification. In this study, we apply generative modeling and representation learning using variational autoencoders to understand the extent to which tandem mass spectra can be disentangled into its factors of generation (e.g., collision energy, ionization mode, instrument type, etc.) with minimal prior knowledge of the factors. We find that variational autoencoders can disentangle tandem mass spectra data with the proper choice of hyperparameters into meaningful latent representations aligned with known factors of variation. We develop a two-step approach to facilitate the selection of models that are disentangled which could be applied to other complex and high-dimensional data sets.
