## Supplementary material for "In search of disentanglement in tandem mass spectrometry datasets": Folder with supplemental tables and figures: TableS12.xlsx

### Sheet: Sheet1
Name	Category	Full model name	Encoder (arch)	Decoder (arch)	Hyperparameters
M1	best reconstrunction score	betavae_capacity_20-800-3-800-20_04 (24-12-2021_00-25-10)	Input: Linear(20), BatchNorm, ReLU	Input: Linear(3), BatchNorm, ReLU
			Layer1: Linear(800), BatchNorm, ReLU	Layer2: Linear(800), BatchNorm, ReLU
			mean: Linear(3), BatchNorm; logvar: Linear(3), BatchNorm	Output: Linear(20), Sigmoid
M2	best BetaVAE score	betavae_capacity_100-800-100-3-800-100_02 (24-12-2021_10-59-29)	Input: Linear(100), BatchNorm, ReLU	Input: Linear(3), BatchNorm, ReLU
			Layer1: Linear(800), BatchNorm, ReLU	Layer1: Linear(800), BatchNorm, ReLU
			Layer2: Linear(100), BatchNorm, ReLU	Output: Linear(100), Sigmoid
			mean: Linear(3), BatchNorm; logvar: Linear(3), BatchNorm
M3	tunning beta hyperparameter	betavae_capacity_100-1600-200-50-2-50-200-1600-100_0(1-6)	Input: Linear(100), BatchNorm, ReLU	Input: Linear(2), BatchNorm, ReLU
			Layer1: Linear(1600), BatchNorm, ReLU	Layer1: Linear(50), BatchNorm, ReLU
			Layer2: Linear(200), BatchNorm, ReLU	Layer2: Linear(200), BatchNorm, ReLU
			Linear3: Linear(50), BatchNorm, ReLU	Layer3: Linear(1600), BatchNorm, ReLU
			mean: Linear(2), BatchNorm; logvar: Linear(2), BatchNorm	Output: Linear(100), Sigmoid
M4	tunning beta hyperparameter	betavae_capacity_100-400-200-50-3-50-200-400-100_03 (24-12-2021_09-47-19)	Input: Linear(100), BatchNorm, ReLU	Input: Linear(3), BatchNorm, ReLU
			Layer1: Linear(400), BatchNorm, ReLU	Layer1: Linear(50), BatchNorm, ReLU
			Layer2: Linear(200), BatchNorm, ReLU	Layer2: Linear(200), BatchNorm, ReLU
			Layer3: Linear(50), BatchNorm, ReLU	Layer3: Linear(400), BatchNorm, ReLU
			mean: Linear(3), BatchNorm; logvar: Linear(3), BatchNorm	Output: Linear(100), Sigmoid
M5	best reconstrunction score	betavae_capacity_20-1600-3-1600-20_03 (24-12-2021_00-17-31)	Input: Linear(20), BatchNorm, ReLU	Input: Linear(3), BatchNorm, ReLU
			Layer1: Linear(1600), BatchNorm, ReLU	Layer1: Linear(1600), BatchNorm, ReLU
			mean: Linear(3), BatchNorm; logvar: Linear(3), BatchNorm	Output: Linear(20), Sigmoid
M6	best BetaVAE score	betavae_capacity_100-400-100-3-400-100_01 (24-12-2021_11-06-17)	Input: Linear(100), BatchNorm, ReLU	Input: Linear(3), BatchNorm, ReLU
			Layer1: Linear(400), BatchNorm, ReLU	Layer1: Linear(400), BatchNorm, ReLU
			Layer2: Linear(100), BatchNorm, ReLU	Output: Linear(100), Sigmoid
			mean: Linear(3), BatchNorm; logvar: Linear(3), BatchNorm
M7	best BetaVAE score	betavae_capacity_100-400-200-50-3-50-200-400-100_03 (24-12-2021_09-47-19)	Input: Linear(100), BatchNorm, ReLU	Input: Linear(3), BatchNorm, ReLU
			Layer1: Linear(400), BatchNorm, ReLU	Layer1: Linear(50), BatchNorm, ReLU
			Layer2: Linear(200), BatchNorm, ReLU	Layer2: Linear(200), BatchNorm, ReLU
			Layer3: Linear(50), BatchNorm, ReLU	Layer3: Linear(400), BatchNorm, ReLU
			mean: Linear(3), BatchNorm; logvar: Linear(3), BatchNorm	Output: Linear(100), Sigmoid
